# RNA and DNA G-quadruplexes bind to human Dicer and inhibit its activity

**DOI:** 10.1101/2020.05.05.078592

**Authors:** Natalia Koralewska, Agnieszka Szczepanska, Kinga Ciechanowska, Marta Wojnicka, Maria Pokornowska, Marek C. Milewski, Dorota Gudanis, Daniel Baranowski, Chandran Nithin, Janusz M. Bujnicki, Zofia Gdaniec, Marek Figlerowicz, Anna Kurzynska-Kokorniak

**Author notes:** Corresponding author: Anna Kurzynska-Kokorniak, Noskowskiego 12/14, 61-704 Poznan, Poland. Contributed equally (Natalia Koralewska, Agnieszka Szczepanska).

## Abstract

Guanine (G)-rich single-stranded nucleic acids can adopt G-quadruplex structures. Accumulating evidence indicates that G-quadruplexes serve important regulatory roles in fundamental biological processes such as DNA replication, transcription, and translation, while aberrant G-quadruplex formation is linked to genome instability and cancer. Understanding the biological functions played by G-quadruplexes requires detailed knowledge of their protein interactome. Here, we report that both RNA and DNA G-quadruplexes are bound by human Dicer *in vitro*. Using *in vitro* binding assays, mutation studies, and computational modeling we demonstrate that G-quadruplexes can interact with the Platform-PAZ-Connector helix cassette of Dicer, the region responsible for anchoring microRNA precursors (pre-miRNAs). Consequently, we show that G-quadruplexes efficiently and stably inhibit the cleavage of pre-miRNA by Dicer. Our data highlight the potential of human Dicer for binding of G-quadruplexes and allow us to propose a G-quadruplex-driven sequestration mechanism of Dicer regulation.
