## Supplementary material for "RNA and DNA G-quadruplexes bind to human Dicer and inhibit its activity": Dataset S1

### Sheet: Dataset S1
Dataset S1. Guanine-rich sequences identified in the transcriptome-wide map of hDicer targets.
sequence	sequence of predicted G-quadruplex site
chrom	chromosome on which the DICER PAR-CLIP site is located
strand	strand on which the DICER PAR-CLIP site is located
G_quadruplex_start	position of G-quadruplex site start
G_quadruplex_end	position of G-quadruplex site end
Quadron_score	score value of G-quadruplex site calculated with Quadron software
dicer_start	position of DICER PAR-CLIP site start
dicer_end	position of DICER PAR-CLIP site end
annotation	genomic annotation of DICER PAR-CLIP site
Link to Quadron software website:	https://github.com/aleksahak/Quadron
sequence	chrom	strand	G_quadruplex_start	G_quadruplex_end	quadron_score	dicer_start	dicer_end	annotattion
GGGGGGCCACCCGGGTGTGAATGTGGGCAGAGCCCGGGG	chr1	-	15942265	15942330	NA	15942265	15942330	gene/ZBTB17,ENST00000375733.2,ENST00000375733.2.intron15,ENST00000375743.4,ENST00000375743.4.intron15,ENST00000537142.1,ENST00000537142.1.intron14,NM_001242884,NM_001242884.intron14,NM_003443,NM_003443.intron15
GGGTGAGTGGGAGTGGGGAGTTTGTGGG	chr1	-	109281078	109281110	NA	109281078	109281110	gene/PSRC1,ENST00000369903.2,ENST00000369903.2.intron05,ENST00000369904.3,ENST00000369904.3.exon05,ENST00000369904.3.intron05,ENST00000369907.3,ENST00000369907.3.intron05,ENST00000369909.2,ENST00000369909.2.intron05,ENST00000409138.2,ENST00000409138.2.exon05,ENST00000409267.1,ENST00000409267.1.intron05,ENST00000438534.2,ENST00000438534.2.exon05,NM_001005290,NM_001005290.exon05,NM_001005290.intron…
GGGTCCTGGGCTTCAGGGTGGG	chr1	-	112395958	112396021	NA	112395958	112396021
GGGGGCCAGCAGGGAGTGGGCTGGGCTGGGCTGGG	chr1	+	228097205	228097370	17.08	228097205	228097370	gene/ARF1,gene/MIR3620,regulation/ENST00000584469.1,regulation/NR_037415,repeat/(GGCTG)n,ENST00000272102.5,ENST00000272102.5.exon02,ENST00000272102.5.exon03,ENST00000272102.5.intron02,ENST00000478424.1,ENST00000478424.1.exon02,ENST00000478424.1.exon03,ENST00000478424.1.intron02,ENST00000540651.1,ENST00000540651.1.exon02,ENST00000540651.1.exon03,ENST00000540651.1.intron02,ENST00000541182.1,ENST000…
GGGCGCGGGGTCTCCCCGGGTGGGGATGGGG	chr11	-	46700508	46700571	NA	46700508	46700571	gene/ARHGAP1,regulation/NM_004308,ENST00000311956.4,ENST00000311956.4.exon01,ENST00000311956.4.intron01,NM_004308,NM_004308.exon01,NM_004308.intron01
GGGAGGCCGGGGCGCCCCCGACGGGGATGCCGGGCTGGGGAGAACCGGGG	chr13	-	95641927	95641985	NA	95641927	95641985	gene/DZIP1,ENST00000347108.3,ENST00000347108.3.intron02,ENST00000361156.3,ENST00000361156.3.intron02,ENST00000361396.2,ENST00000361396.2.intron04,ENST00000376829.2,ENST00000376829.2.intron04,ENST00000466027.1,ENST00000466027.1.intron04,NM_014934,NM_014934.intron04,NM_198968,NM_198968.intron04
GGGCCTTGGGCGGGCTGGG	chr13	-	110706004	110706065	NA	110706004	110706065	gene/CARS2,ENST00000257347.4,ENST00000257347.4.exon01,ENST00000535398.1,ENST00000535398.1.intron01,NM_024537,NM_024537.exon01
GGGGTCGGGGTCGGGGTCGGG	chr13	-	113490609	113490664	NA	113490609	113490664	gene/DCUN1D2,ENST00000332592.3,ENST00000332592.3.intron01,ENST00000375399.2,ENST00000375399.2.intron01,ENST00000478244.1,ENST00000478244.1.intron01,NM_001014283,NM_001014283.intron01
GGGGCTGCGGGCGGGCCGGGCGGGCGGGGCCGGGGTCTTCGGG	chr14	-	103521953	103522022	NA	103521953	103522022	gene/CKB,ENST00000348956.2,ENST00000348956.2.intron03,NM_001823,NM_001823.intron03
GGGCGGCAGGGCCTGGGCCTGGGCACATGGGGCTCCCTGCCTGGG	chr14	+	104703221	104703274	NA	104703221	104703274	gene/INF2,ENST00000330634.7,ENST00000330634.7.intron03,ENST00000392634.4,ENST00000392634.4.intron03,ENST00000398337.4,ENST00000398337.4.intron03,NM_001031714,NM_001031714.intron03,NM_022489,NM_022489.intron03,NM_032714,NM_032714.intron03
GGGGCCAGGAGGGTGTGTGGCGTGGGTGCTGCGGGGCCGTCAGGGTGCCTGCGGG	chr14	-	105150777	105150864	NA	105150777	105150864	gene/JAG2,ENST00000331782.3,ENST00000331782.3.exon12,ENST00000331782.3.intron11,ENST00000347004.2,ENST00000347004.2.exon11,ENST00000347004.2.intron10,NM_002226,NM_002226.exon12,NM_002226.intron11,NM_145159,NM_145159.exon11,NM_145159.intron10,hsa-mir-6765
GGGGAGGGGCTGGGTTTACGTTGGG	chr15	-	70079390	70079465	NA	70079390	70079465	gene/MIR629,gene/TLE3,ENST00000317509.8,ENST00000317509.8.intron04,ENST00000385230.1,ENST00000385230.1.exon01,ENST00000440567.3,ENST00000440567.3.intron04,ENST00000442299.2,ENST00000442299.2.intron04,ENST00000451782.2,ENST00000451782.2.intron04,ENST00000539550.1,ENST00000539550.1.intron02,ENST00000557907.1,ENST00000557907.1.intron04,ENST00000557997.1,ENST00000557997.1.intron04,ENST00000558201.1,E…
GGGGTGGGACGTGCTGGGGACGGGGTTCCGAACTGGG	chr15	-	75356231	75356300	NA	75356231	75356300	gene/MAN2C1,regulation/ENST00000563660.1,ENST00000267978.5,ENST00000267978.5.intron24,ENST00000563622.1,ENST00000563622.1.intron22,ENST00000565683.1,ENST00000565683.1.intron24,ENST00000569482.1,ENST00000569482.1.intron24,NM_006715,NM_006715.intron24
GGGACGGGCCGTGGGTCAGAGTGGG	chr16	+	681076	681107	NA	681076	681107	gene/STUB1,regulation/ENST00000566181.2,regulation/ENST00000567405.2,ENST00000219548.4,ENST00000219548.4.intron01,ENST00000564370.1,ENST00000564370.1.exon01,ENST00000565677.1,ENST00000565677.1.exon02,NM_005861,NM_005861.intron01
GGGCCGGGACATGGGCAGGCGGTAGGGGCTGGGG	chr16	+	1975439	1975510	NA	1975439	1975510	gene/TBL3,ENST00000568546.1,ENST00000568546.1.intron09,NM_006453,NM_006453.intron09
GGGGCCCGGGCCGGGGCGGGGCGGCGTTTAGGGG	chr16	+	2236961	2237038	NA	2236961	2237038	gene/DNASE1L2,repeat/GC_rich,ENST00000320700.5,ENST00000320700.5.exon03,ENST00000320700.5.intron02,ENST00000382437.4,ENST00000382437.4.exon02,ENST00000382437.4.intron01,ENST00000564065.1,ENST00000564065.1.exon02,ENST00000564065.1.intron01,ENST00000567494.1,ENST00000567494.1.exon03,ENST00000567494.1.intron02,NM_001374,NM_001374.exon03,NM_001374.intron02
GGGGCCAGGGTGAGCGAGGGGTCCAGGG	chr16	+	29810855	29811072	24.25	29810855	29811072	gene/MAZ,regulation/ENST00000568516.1,ENST00000219782.6,ENST00000219782.6.exon06,ENST00000322945.6,ENST00000322945.6.exon05,ENST00000545521.1,ENST00000545521.1.exon06,ENST00000562337.1,ENST00000562337.1.exon03,ENST00000563402.1,ENST00000563402.1.exon03,ENST00000566906.2,ENST00000566906.2.exon03,ENST00000568282.1,ENST00000568282.1.exon04,ENST00000568544.1,ENST00000568544.1.exon03,NM_001042539,NM_0…
GGGCTGGGTTGGGTAGGG	chr16	-	87830041	87830101	NA	87830041	87830101	gene/SLC7A5,ENST00000261622.4,ENST00000261622.4.exon10,ENST00000565644.1,ENST00000565644.1.exon10,NM_003486,NM_003486.exon10
GGGGAACCTTCTGGGAGGGGTGGCCGGGG	chr16	-	88726985	88727021	NA	88726985	88727021	gene/PIEZO1,ENST00000301015.9,ENST00000301015.9.intron24,NM_001142864,NM_001142864.intron24
GGGCTGGTGGGCGGCTGGGCGGG	chr16	-	88732564	88732606	NA	88732564	88732606	gene/PIEZO1,ENST00000301015.9,ENST00000301015.9.intron20,NM_001142864,NM_001142864.intron20
GGGAACAACTGGGCCTGGGATGGGG	chr16	+	89563100	89563161	NA	89563100	89563161	gene/RPL13,ENST00000311528.5,ENST00000311528.5.exon06,ENST00000393099.3,ENST00000393099.3.exon05,ENST00000452368.3,ENST00000452368.3.exon07,ENST00000567815.1,NM_000977,NM_000977.exon06,NM_001243130,NM_001243130.exon06,NM_001243131,NM_001243131.exon07,NM_033251,NM_033251.exon05
GGGAGGGGTGGGGGTTTGGGCTGGGG	chr17	-	4959940	4959978	NA	4959940	4959978	gene/SPAG7,ENST00000206020.3,ENST00000206020.3.intron05,ENST00000573366.1,ENST00000573366.1.intron05,ENST00000575142.1,ENST00000575142.1.intron05,NM_004890,NM_004890.intron05
GGGGTGGAGGGGAGGGTGTTGGGG	chr17	-	18249220	18249278	NA	18249220	18249278	gene/FLII,ENST00000327031.4,ENST00000327031.4.intron15,ENST00000379450.4,ENST00000379450.4.intron14,ENST00000545457.2,ENST00000545457.2.intron14,ENST00000578558.1,ENST00000578558.1.intron15,ENST00000579294.1,ENST00000579294.1.intron15,NM_002018,NM_002018.intron15
GGGTCTAGGGGTGGGAACTGGG	chr17	+	28747770	28747805	NA	28747770	28747805	gene/TRAF4,ENST00000262395.5,ENST00000262395.5.intron02,ENST00000262396.6,ENST00000262396.6.intron02,ENST00000444415.3,ENST00000444415.3.intron02,NM_004295,NM_004295.intron02
GGGCGGGAGCGCGCGGGCGGGG	chr17	-	76736464	76736542	NA	76736464	76736542	gene/MIR636,gene/SRSF2,ENST00000359995.5,ENST00000359995.5.exon02,ENST00000359995.5.intron01,ENST00000384825.1,ENST00000384825.1.exon01,ENST00000392485.2,ENST00000392485.2.exon02,ENST00000392485.2.intron01,ENST00000508921.3,ENST00000508921.3.exon02,ENST00000508921.3.intron01,NM_001195427,NM_001195427.exon02,NM_001195427.intron01,NM_003016,NM_003016.exon02,NM_003016.intron01,NR_030366,NR_030366.ex…
GGGCAGGGTGAGGGTTGGGG	chr17	-	81846022	81846070	NA	81846022	81846070	gene/P4HB,ENST00000331483.4,ENST00000331483.4.intron07,ENST00000439918.2,ENST00000439918.2.intron06,ENST00000472244.1,ENST00000576390.1,ENST00000576390.1.intron02,NM_000918,NM_000918.intron07
GGGGCAGCAGGCGCCGGGAGCCTGGGATGGG	chr17	-	82088904	82088958	NA	82088904	82088958	gene/FASN,ENST00000306749.2,ENST00000306749.2.intron14,NM_004104,NM_004104.intron14
GGGGTAGAGCGAGGGCGGGGCCGGG	chr19	+	813290	813344	NA	813290	813344	regulation/ENST00000583431.1,regulation/ENST00000586580.1,regulation/NR_036154,repeat/(TCC)n,ENST00000349038.3,ENST00000350092.4,ENST00000356948.5,ENST00000394601.3,NM_002819,NM_031990,NM_031991,NM_175847
GGGAGGCCGAGGCGGGCGGGTCACCTGCGGTGGGG	chr19	+	1413691	1413748	NA	1413691	1413748	gene/DAZAP1,regulation/ENST00000586403.1,repeat/AluSp,ENST00000233078.4,ENST00000233078.4.intron01,ENST00000336761.5,ENST00000336761.5.intron01,ENST00000586579.1,ENST00000586579.1.intron01,NM_018959,NM_018959.intron01,NM_170711,NM_170711.intron01
GGGGCGTCCCGGGCGCGCGGGCGGGTCCCAGGCTGGG	chr19	-	2235829	2235923	NA	2235829	2235923	gene/PLEKHJ1,ENST00000326631.2,ENST00000326631.2.exon02,ENST00000326631.2.intron02,ENST00000586608.1,ENST00000586608.1.exon02,ENST00000587394.1,ENST00000587394.1.exon02,ENST00000587394.1.intron02,ENST00000587962.1,ENST00000587962.1.exon02,ENST00000587962.1.intron02,ENST00000588545.1,ENST00000588545.1.exon02,ENST00000588545.1.intron02,ENST00000589097.1,ENST00000589097.1.exon03,ENST00000589097.1.in…
GGGTTGGGGCGGGCTCTGGGG	chr19	-	6416445	6416489	NA	6416445	6416489	gene/KHSRP,gene/MIR3940,ENST00000398148.3,ENST00000398148.3.intron14,ENST00000579148.1,ENST00000579148.1.exon01,NM_003685,NM_003685.intron14,NR_037505,NR_037505.exon01,hsa-mir-3940
GGGTGGGGGGTGCAGGGAGTGGGGACCCTTGTGCTTGGG	chr19	-	10118816	10118867	NA	10118816	10118867	gene/EIF3G,ENST00000253108.4,ENST00000253108.4.intron04,ENST00000587168.1,NM_003755,NM_003755.intron04
GGGGTGGGCACTGGGTCCAGCTGTCAAGGG	chr19	+	19492242	19492288	NA	19492242	19492288	gene/GATAD2A,ENST00000252577.5,ENST00000252577.5.intron02,ENST00000358713.3,ENST00000358713.3.intron02,ENST00000360315.3,ENST00000360315.3.intron02,ENST00000404158.1,ENST00000404158.1.intron04,ENST00000429563.2,ENST00000429563.2.intron01,ENST00000494516.1,ENST00000494516.1.intron02,ENST00000537887.1,ENST00000537887.1.intron02,NM_017660,NM_017660.intron02
GGGCGCGGGCCGGGCCAGGCTGGG	chr19	-	35268045	35268107	NA	35268045	35268107
GGGACACCTGGGTTCCACGGGGGTGCTGGAGGGCAGGGG	chr19	+	35546843	35546900	NA	35546843	35546900	gene/TMEM147,ENST00000222284.5,ENST00000222284.5.intron04,ENST00000392204.2,ENST00000392204.2.intron03,ENST00000392205.1,ENST00000392205.1.intron04,NM_001242597,NM_001242597.intron03,NM_001242598,NM_001242598.intron03,NM_032635,NM_032635.intron04
GGGCAGTGTGGGAGGGCAGTGGG	chr19	+	35778958	35778993	NA	35778958	35778993	gene/ARHGAP33,ENST00000007510.4,ENST00000007510.4.intron05,ENST00000221905.1,ENST00000221905.1.intron04,ENST00000314737.5,ENST00000314737.5.intron05,ENST00000378944.5,ENST00000378944.5.intron04,ENST00000587447.2,ENST00000587447.2.intron04,ENST00000589133.1,NM_001172630,NM_001172630.intron04,NM_052948,NM_052948.intron05
GGGGAGCCTGCAGCTGGGAGGGCCCCATGGGG	chr19	+	39974441	39974504	NA	39974441	39974504	gene/PSMC4,ENST00000157812.2,ENST00000157812.2.intron04,ENST00000455878.2,ENST00000455878.2.intron04,NM_006503,NM_006503.intron04,NM_153001,NM_153001.intron04
GGGCAGCACAGCCAGGGCCGGGTGTCTTTAGGG	chr19	-	46720059	46720150	4.78	46720059	46720150	gene/STRN4,ENST00000263280.6,ENST00000263280.6.exon18,ENST00000391910.3,ENST00000391910.3.exon18,ENST00000539396.1,ENST00000539396.1.exon19,NM_001039877,NM_001039877.exon18,NM_013403,NM_013403.exon18
GGGACCCAGCTGGGTCTGGGCCACAAGGG	chr19	-	46838292	46838358	NA	46838292	46838358	gene/AP2S1,ENST00000263270.6,ENST00000263270.6.exon05,ENST00000352203.4,ENST00000352203.4.exon05,ENST00000593442.1,ENST00000593442.1.exon04,ENST00000597020.1,ENST00000597020.1.exon04,ENST00000599990.1,ENST00000599990.1.exon05,ENST00000601498.1,ENST00000601498.1.exon05,ENST00000601649.1,NM_004069,NM_004069.exon05,NM_021575,NM_021575.exon04
GGGGCGGGGTGTGGTGGGGCTGGGG	chr19	+	49832022	49832063	NA	49832022	49832063	gene/MED25,ENST00000312865.6,ENST00000312865.6.intron11,ENST00000538643.1,ENST00000538643.1.intron06,NM_030973,NM_030973.intron11,hsa-mir-6800
GGGGCCCTGGGGGTCCGGTAGGCATGGGGGTCATGGAGGGG	chr19	+	54128201	54128253	NA	54128201	54128253	gene/PRPF31,ENST00000321030.4,ENST00000321030.4.intron10,ENST00000391755.1,ENST00000391755.1.intron09,ENST00000419967.1,ENST00000419967.1.intron10,ENST00000498612.1,NM_015629,NM_015629.intron10
GGGGAGGGCATAGGAGATGGGTGGGG	chr19	-	55266013	55266044	NA	55266013	55266044	gene/HSPBP1,ENST00000255631.5,ENST00000255631.5.intron06,ENST00000376343.3,ENST00000376343.3.intron04,ENST00000433386.2,ENST00000433386.2.intron05,ENST00000587922.1,ENST00000587922.1.intron04,NM_001130106,NM_001130106.intron06,NM_012267,NM_012267.intron05
GGGACCGGGCGAGAGGCGGCTGGGTTCGGGTCGTCTGGG	chr19	+	55346350	55346397	NA	55346350	55346397	gene/SUV420H2,ENST00000255613.3,ENST00000255613.3.intron07,NM_032701,NM_032701.intron07
GGGGGAGGGTGGGGGCAGGGCTGGCTGGGGG	chr19	+	55674075	55674122	NA	55674075	55674122	gene/U2AF2,ENST00000308924.4,ENST00000308924.4.exon12,ENST00000450554.2,ENST00000450554.2.exon12,ENST00000590551.1,ENST00000590551.1.exon07,NM_001012478,NM_001012478.exon12,NM_007279,NM_007279.exon12
GGGTCTGGTCGGGTCGGGTGGAGTAGGG	chr2	+	85612145	85612176	NA	85612145	85612176	gene/USP39,ENST00000450066.2,ENST00000450066.2.exon01,ENST00000459775.1,ENST00000459775.1.intron01
GGGCAAAGCCCATGGGATCCCTTTGGGTGGGG	chr2	+	130346658	130346728	NA	130346658	130346728	ENST00000259239.3,ENST00000409935.1,NM_033416
GGGCTGCTGCTGGGCGGCCGCGGGGCAGCGGAGGG	chr2	-	238239932	238240025	NA	238239932	238240025	gene/HES6,regulation/ENST00000409002.3,regulation/ENST00000409182.1,regulation/ENST00000409356.1,ENST00000272937.5,ENST00000272937.5.exon01,ENST00000409002.3,ENST00000409002.3.exon01,ENST00000409160.3,ENST00000409160.3.exon01,ENST00000409182.1,ENST00000409182.1.exon01,ENST00000409356.1,ENST00000409356.1.exon01,ENST00000409574.1,ENST00000409574.1.exon01,NM_001142853,NM_001142853.exon01,NM_018645,N…
GGGGCGAGGGAAAGGGGAATACTGGTTGGGG	chr20	-	2838771	2838840	NA	2838771	2838840	gene/FAM113A,gene/PCED1A,ENST00000356872.3,ENST00000356872.3.intron04,ENST00000360652.2,ENST00000360652.2.intron04,NM_022760,NM_022760.intron04
GGGGAATCAGCAAAGGGGAGGAGGGGTGTGGGG	chr20	-	33676081	33676154	NA	33676081	33676154	gene/E2F1,ENST00000343380.5,ENST00000343380.5.exon07,NM_005225,NM_005225.exon07
GGGACTGGGAGCGGGTGGAGAGGAGGG	chr5	-	81971903	81971940	NA	81971903	81971940
GGGCGGGAGGCAGCTCGGGTGGCGGGG	chr5	-	115544690	115544741	NA	115544690	115544741	gene/FEM1C,ENST00000274457.3,ENST00000274457.3.exon01,NM_020177,NM_020177.exon01
GGGCTGGGCGCGGCGGGGGTGCCTAGCCGGG	chr6	-	159968825	159968902	NA	159968825	159968902
GGGGTTGGGGTGGGTGCAGGGG	chr7	-	100679631	100679674	NA	100679631	100679674	gene/GIGYF1,ENST00000275732.5,ENST00000275732.5.exon24,NM_022574,NM_022574.exon24
GGGCTGGGCTGGCCTGGGTTGGG	chr8	-	22140275	22140322	NA	22140275	22140322	gene/REEP4,ENST00000306306.3,ENST00000306306.3.intron02,ENST00000334530.5,ENST00000334530.5.intron02,ENST00000523293.1,ENST00000523293.1.intron02,NM_025232,NM_025232.intron02
GGGGGTGGAGGGGGCCACCTGGGTGGCAGGGG	chr8	+	37699261	37699413	NA	37699261	37699413	gene/ZNF703,ENST00000331569.4,ENST00000331569.4.exon02,NM_025069
GGGAGGGGCTGGCCTCCGCGGGCATCGCCAGCAGGG	chr8	-	48515028	48515081	NA	48515028	48515081	ENST00000521359.1,TCONS_00015000,TCONS_00015439
GGGCCGTGCCGGGCGGGTGCGGG	chr8	-	102412057	102412114	NA	102412057	102412114	gene/UBR5,ENST00000220959.4,ENST00000220959.4.intron01,ENST00000520539.1,ENST00000520539.1.intron01,ENST00000521922.1,ENST00000521922.1.intron01,NM_015902,NM_015902.intron01
GGGCAGAGGGCAGGGAGGGGAGCGGCCGGCCTGGGAGCGGAGCCTAGGG	chr9	-	34637487	34637546	NA	34637487	34637546	gene/SIGMAR1,ENST00000277010.4,ENST00000277010.4.intron01,ENST00000378892.1,ENST00000378892.1.exon01,ENST00000461426.1,ENST00000461426.1.exon01,ENST00000477726.1,ENST00000477726.1.intron01,NM_005866,NM_005866.intron01,NM_147157,NM_147157.intron01
GGGCCGTGGCAGGGCCCAGTGGGAAAAGGGTTGGG	chr9	+	36972267	36972347	NA	36972267	36972347	repeat/MIR3
GGGCGGGCGCAGGGCGCGGG	chr9	+	95004987	95005058	NA	95004987	95005058	gene/C9orf3,repeat/GC_rich,ENST00000297979.5,ENST00000297979.5.intron09,ENST00000375315.2,ENST00000375315.2.intron10,ENST00000425634.2,ENST00000425634.2.intron01,ENST00000433691.2,ENST00000433691.2.intron01,NM_001193329,NM_001193329.intron10,NM_032823,NM_032823.intron09
GGGGCTAGGGGCGGGGCTGCCCTCCTGGGG	chr9	-	136942498	136942539	NA	136942498	136942539	gene/FBXW5,ENST00000325285.3,ENST00000325285.3.intron05,ENST00000483559.1,ENST00000483559.1.exon05,NM_018998,NM_018998.intron05
GGGGGTTGGGTATGGGGAGGGGGG	chrM	-	3249	3820	31.93	3249	3820	ENST00000387372.1
GGGTTAACGAGGGTGGTAAGGATGGGGGGAATTAGGGAAGTCAGGGTTAGGG	chrM	-	12324	12498	24.14	12324	12498
GGGCTTGATGTGGGGAGGGGTGTTTAAGGGGTTGGCTAGGGTATAATTGTCTGGG	chrM	-	15371	15791	30.43	15371	15791	regulation/ENST00000361681.2,regulation/ENST00000387459.1,ENST00000387461.2
GGGCGTGGTGGTGGGGGTGTGGGGGGGAGGG	chrUn_gl000220	+	118368	118691	24.87	118368	118691	gene/LOC100507412,gene/TCONS_00030037,gene/TCONS_00030038,repeat/(CG)n,repeat/GC_rich,repeat/LSU-rRNA_Hsa,ENST00000582153.1,NR_038958,NR_038958.intron02,TCONS_00030037,TCONS_00030037.intron02,TCONS_00030038,TCONS_00030038.intron01
GGGCCGGGACGGGGTCCGGGGAGCGTGGTTTGGG	chrUn_gl000220	+	118368	118691	20.26	118368	118691	gene/LOC100507412,gene/TCONS_00030037,gene/TCONS_00030038,repeat/(CG)n,repeat/GC_rich,repeat/LSU-rRNA_Hsa,ENST00000582153.1,NR_038958,NR_038958.intron02,TCONS_00030037,TCONS_00030037.intron02,TCONS_00030038,TCONS_00030038.intron01
GGGGCTCCGGGAGGGGTGCGGGCGGGG	chrX	-	11758003	11758046	NA	11758003	11758046
GGGGGAGAGGGCGGGGCCGCAGGGG	chrX	-	153935434	153935488	NA	153935434	153935488	gene/RENBP,regulation/ENST00000370009.1,regulation/ENST00000370015.4,regulation/ENST00000393710.3,regulation/ENST00000393712.3,regulation/ENST00000464845.1,regulation/NM_003491,ENST00000369997.3,ENST00000369997.3.intron10,ENST00000393700.3,ENST00000393700.3.intron10,ENST00000412763.1,ENST00000412763.1.intron09,NM_002910,NM_002910.intron10
GGGACATTAAAATGGGCTAAGGGAGATGATTGGG	chrX	+	154768583	154768657	NA	154768583	154768657	gene/DKC1,gene/SNORA36A,ACA36,ENST00000369550.5,ENST00000369550.5.intron08,ENST00000384221.1,ENST00000384221.1.exon01,ENST00000475966.1,ENST00000475966.1.exon01,NM_001142463,NM_001142463.intron08,NM_001363,NM_001363.intron08,NR_002969,NR_002969.exon01,hsa-mir-664b
